# Dysfunction of a SET3-like complex underlies a family of related neurological disorders

**DOI:** 10.1101/2025.05.30.657039

**Authors:** Katie M. Paton, Beatrice Alexander-Howden, Jenna I. Hare, Jacky Guy, Kashyap Chhatbar, Maria Yudina, Robyn Walls, Tricia Mathieson, Christos Spanos, Adrian P. Bird, Matthew J. Lyst

## Abstract

TBLR1 is a subunit of the NCoR corepressor complex that is mutated in a range of neurodevelopmental disorders. Here, we report that TBLR1 functions as a molecular scaffold that physically connects ANKRD11 and SETD5 – two of the most frequently mutated proteins in neurodevelopmental disorders – and links them to the rest of the NCoR complex. The resulting assembly resembles the yeast SET3 complex (SET3C) – a transcriptional regulator. Pathogenic missense mutations in TBLR1, ANKRD11 and SETD5 disrupt this assembly, and an engineered mutation that specifically abolishes SETD5 incorporation into SET3C causes severe developmental impairments in mice. Disruptions of mammalian SET3C components cause highly correlated changes in gene expression – including upregulation of already highly transcribed genes. Together, our results reveal that failure of transcriptional regulation by SET3C is a convergent molecular basis for a family of neurodevelopmental disorders.
