## Supplementary material for "Dysfunction of a SET3-like complex underlies a family of related neurological disorders": Table S1

### Sheet: Sheet1
Plasmid Name	Plasmid Sequence
pcDNA5/FRT/TO-TBLR1	GACGGATCGGGAGATCTCCCGATCCCCTATGGTGCACTCTCAGTACAATCTGCTCTGATGCCGCATAGTTAAGCCAGTATCTGCTCCCTGCTTGTGTGTTGGAGGTCGCTGAGTAGTGCGCGAGCAAAATTTAAGCTACAACAAGGCAAGGCTTGACCGACAATTGCATGAAGAATCTGCTTAGGGTTAGGCGTTTTGCGCTGCTTCGCGATGTACGGGCCAGATATACGCGTTGACATTGATTATTGACTAGTTATTAATAGTAATCAATTACGGGGTCATTAGTTCATAGCCCATATATGGAGTTCCGCGTTACATAACTTACGGTAAATGGCCCGCCTGGCTGACCGCCCAACGACCCCCGCCCATTGACGTCAATAATGACGTATGTTCCCATAG…
pcDNA5/FRT/TO-EGFP-ANKRD11	GACGGATCGGGAGATCTCCCGATCCCCTATGGTGCACTCTCAGTACAATCTGCTCTGATGCCGCATAGTTAAGCCAGTATCTGCTCCCTGCTTGTGTGTTGGAGGTCGCTGAGTAGTGCGCGAGCAAAATTTAAGCTACAACAAGGCAAGGCTTGACCGACAATTGCATGAAGAATCTGCTTAGGGTTAGGCGTTTTGCGCTGCTTCGCGATGTACGGGCCAGATATACGCGTTGACATTGATTATTGACTAGTTATTAATAGTAATCAATTACGGGGTCATTAGTTCATAGCCCATATATGGAGTTCCGCGTTACATAACTTACGGTAAATGGCCCGCCTGGCTGACCGCCCAACGACCCCCGCCCATTGACGTCAATAATGACGTATGTTCCCATAG…
pcDNA5/FRT/TO-EGFP-SETD5	GACGGATCGGGAGATCTCCCGATCCCCTATGGTGCACTCTCAGTACAATCTGCTCTGATGCCGCATAGTTAAGCCAGTATCTGCTCCCTGCTTGTGTGTTGGAGGTCGCTGAGTAGTGCGCGAGCAAAATTTAAGCTACAACAAGGCAAGGCTTGACCGACAATTGCATGAAGAATCTGCTTAGGGTTAGGCGTTTTGCGCTGCTTCGCGATGTACGGGCCAGATATACGCGTTGACATTGATTATTGACTAGTTATTAATAGTAATCAATTACGGGGTCATTAGTTCATAGCCCATATATGGAGTTCCGCGTTACATAACTTACGGTAAATGGCCCGCCTGGCTGACCGCCCAACGACCCCCGCCCATTGACGTCAATAATGACGTATGTTCCCATAG…
pmCherry-N1-TBLR1	TTGAGATCCTTTTTTTCTGCGCGTAATCTGCTGCTTGCAAACAAAAAAACCACCGCTACCAGCGGTGGTTTGTTTGCCGGATCAAGAGCTACCAACTCTTTTTCCGAAGGTAACTGGCTTCAGCAGAGCGCAGATACCAAATACTGTTCTTCTAGTGTAGCCGTAGTTAGGCCACCACTTCAAGAACTCTGTAGCACCGCCTACATACCTCGCTCTGCTAATCCTGTTACCAGTGGCTGCTGCCAGTGGCGATAAGTCGTGTCTTACCGGGTTGGACTCAAGACGATAGTTACCGGATAAGGCGCAGCGGTCGGGCTGAACGGGGGGTTCGTGCACACAGCCCAGCTTGGAGCGAACGACCTACACCGAACTGAGATACCTACAGCGTGAGCTATGAGA…
p3xFLAG-CMV10-TBLR1	GAAGATCCTTTGATCTTTTCTACGGGGTCTGACGCTCAGTGGAACGAAAACTCACGTTAAGGGATTTTGGTCATGAGATTATCAAAAAGGATCTTCACCTAGATCCTTTTAAATTAAAAATGAAGTTTTAAATCAATCTAAAGTATATATGAGTAAACTTGGTCTGACAGTTACCAATGCTTAATCAGTGAGGCACCTATCTCAGCGATCTGTCTATTTCGTTCATCCATAGTTGCCTGACTCCCCGTCGTGTAGATAACTACGATACGGGAGGGCTTACCATCTGGCCCCAGTGCTGCAATGATACCGCGAGACCCACGCTCACCGGCTCCAGATTTATCAGCAATAAACCAGCCAGCCGGAAGGGCCGAGCGCAGAAGTGGTCCTGCAACTTTATCC…
pEGFP-C1-ANKRD11	AGTTATTAATAGTAATCAATTACGGGGTCATTAGTTCATAGCCCATATATGGAGTTCCGCGTTACATAACTTACGGTAAATGGCCCGCCTGGCTGACCGCCCAACGACCCCCGCCCATTGACGTCAATAATGACGTATGTTCCCATAGTAACGCCAATAGGGACTTTCCATTGACGTCAATGGGTGGAGTATTTACGGTAAACTGCCCACTTGGCAGTACATCAAGTGTATCATATGCCAAGTACGCCCCCTATTGACGTCAATGACGGTAAATGGCCCGCCTGGCATTATGCCCAGTACATGACCTTATGGGACTTTCCTACTTGGCAGTACATCTACGTATTAGTCATCGCTATTACCATGGTGATGCGGTTTTGGCAGTACATCAATGGGCGTGGA…
pmCherry-C1-SETD5	CCTGGCCTTTTGCTGGCCTTTTGCTCACATGTTCTTTCCTGCGTTATCCCCTGATTCTGTGGATAACCGTATTACCGCCATGCATTAGTTATTAATAGTAATCAATTACGGGGTCATTAGTTCATAGCCCATATATGGAGTTCCGCGTTACATAACTTACGGTAAATGGCCCGCCTGGCTGACCGCCCAACGACCCCCGCCCATTGACGTCAATAATGACGTATGTTCCCATAGTAACGCCAATAGGGACTTTCCATTGACGTCAATGGGTGGAGTATTTACGGTAAACTGCCCACTTGGCAGTACATCAAGTGTATCATATGCCAAGTACGCCCCCTATTGACGTCAATGACGGTAAATGGCCCGCCTGGCATTATGCCCAGTACATGACCTTATGGG…
pEGFP-C1-SETD5	TAACGCGTAAATTGTAAGCGTTAATATTTTGTTAAAATTCGCGTTAAATTTTTGTTAAATCAGCTCATTTTTTAACCAATAGGCCGAAATCGGCAAAATCCCTTATAAATCAAAAGAATAGACCGAGATAGGGTTGAGTGTTGTTCCAGTTTGGAACAAGAGTCCACTATTAAAGAACGTGGACTCCAACGTCAAAGGGCGAAAAACCGTCTATCAGGGCGATGGCCCACTACGTGAACCATCACCCTAATCAAGTTTTTTGGGGTCGAGGTGCCGTAAAGCACTAAATCGGAACCCTAAAGGGAGCCCCCGATTTAGAGCTTGACGGGGAAAGCCGGCGAACGTGGCGAGAAAGGAAGGGAAGAAAGCGAAAGGAGCGGGCGCTAGGGCGCTGGCAAG…
pLgBiT-TBLR1	ATTTATGCAGAGGCCGAGGCCGCCTCGGCCTCTGAGCTATTCCAGAAGTAGTGAGGAGGCTTTTTTGGAGGCCTAGGCTTTTGCAAAGATCGATCAAGAGACAGGATGAGGATCGTTTCGCATGATTGAACAAGATGGATTGCACGCAGGTTCTCCGGCCGCTTGGGTGGAGAGGCTATTCGGCTATGACTGGGCACAACAGACAATCGGCTGCTCTGATGCCGCCGTGTTCCGGCTGTCAGCGCAGGGGCGCCCGGTTCTTTTTGTCAAGACCGACCTGTCCGGTGCCCTGAATGAACTGCAAGACGAGGCAGCGCGGCTATCGTGGCTGGCCACGACGGGCGTTCCTTGCGCAGCTGTGCTCGACGTTGTCACTGAAGCGGGAAGGGACTGGCTGCT…
pSmBiT-MeCP2	TAGTTATTAATAGTAATCAATTACGGGGTCATTAGTTCATAGCCCATATATGGAGTTCCGCGTTACATAACTTACGGTAAATGGCCCGCCTGGCTGACCGCCCAACGACCCCCGCCCATTGACGTCAATAATGACGTATGTTCCCATAGTAACGCCAATAGGGACTTTCCATTGACGTCAATGGGTGGAGTATTTACGGTAAACTGCCCACTTGGCAGTACATCAAGTGTATCATATGCCAAGTACGCCCCCTATTGACGTCAATGACGGTAAATGGCCCGCCTGGCATTATGCCCAGTACATGACCTTATGGGACTTTCCTACTTGGCAGTACATCTACGTATTAGTCATCGCTATTACCATGGTGATGCGGTTTTGGCAGTACATCAATGGGCGTGG…
pmCherry-C1-SETD5-SmBiT	ATTTATGCAGAGGCCGAGGCCGCCTCGGCCTCTGAGCTATTCCAGAAGTAGTGAGGAGGCTTTTTTGGAGGCCTAGGCTTTTGCAAAGATTGATCAAGAGACAGGATGAGGATCGTTTCGCATGATTGAACAAGATGGATTGCACGCAGGTTCTCCGGCCGCTTGGGTGGAGAGGCTATTCGGCTATGACTGGGCACAACAGACAATCGGCTGCTCTGATGCCGCCGTGTTCCGGCTGTCAGCGCAGGGGCGCCCGGTTCTTTTTGTCAAGACCGACCTGTCCGGTGCCCTGAATGAACTGCAAGACGAGGCAGCGCGGCTATCGTGGCTGGCCACGACGGGCGTTCCTTGCGCAGCTGTGCTCGACGTTGTCACTGAAGCGGGAAGGGACTGGCTGCT…
p-EGFP-C1-ANKRD11-SmBiT	AGTTATTAATAGTAATCAATTACGGGGTCATTAGTTCATAGCCCATATATGGAGTTCCGCGTTACATAACTTACGGTAAATGGCCCGCCTGGCTGACCGCCCAACGACCCCCGCCCATTGACGTCAATAATGACGTATGTTCCCATAGTAACGCCAATAGGGACTTTCCATTGACGTCAATGGGTGGAGTATTTACGGTAAACTGCCCACTTGGCAGTACATCAAGTGTATCATATGCCAAGTACGCCCCCTATTGACGTCAATGACGGTAAATGGCCCGCCTGGCATTATGCCCAGTACATGACCTTATGGGACTTTCCTACTTGGCAGTACATCTACGTATTAGTCATCGCTATTACCATGGTGATGCGGTTTTGGCAGTACATCAATGGGCGTGGA…

### Sheet: Sheet2
Protein	Mutation/truncation (Fwd/Rev)	Primer sequence
TBLR1	F10L Fwd	GTGATGAAGTGAACCTCTTGGTATATAGG
TBLR1	F10L Rev	CCTATATACCAAGAGGTTCACTTCATCAC
TBLR1	G29D Fwd	CTGCGTTTACCTTTGATATAGAGAGCCATATAAG
TBLR1	G29D Rev	CTTATATGGCTCTCTATATCAAAGGTAAACGCAG
TBLR1	E63K Fwd	CAGTATGTAGAGGCAAAAGTTAGCATAAATG
TBLR1	E63K Rev	CATTTATGCTAACTTTTGCCTCTACATACTG
TBLR1	G70D Fwd	GCATAAATGAGGATGACACCTTATTTGATGG
TBLR1	G70D Rev	CCATCAAATAAGGTGTCATCCTCATTTATGC
TBLR1	L83Q Fwd	CGAGTCTCTGTCCCAGATAGATGCTGTTATG
TBLR1	L83Q Rev	CATAACAGCATCTATCTGGGACAGAGACTCG
TBLR1	H213Q Fwd	GCTCGTGCTTAGACAGTGCATACGGGAAGGAG
TBLR1	H213Q Rev	CTCCTTCCCGTATGCACTGTCTAAGCACGAGC
TBLR1	Y245C Fwd	CTAGCAACTGGGTCATGTGATGGATTTGCCAG
TBLR1	Y245C Rev	CTGGCAAATCCATCACATGACCCAGTTGCTAG
TBLR1	F270L Fwd	GCATAAAGGTCCTATACTTGCATTAAAATGG
TBLR1	F270L Rev	CCATTTTAATGCAAGTATAGGACCTTTATGC
TBLR1	L282P Fwd	GAAAGGAAATTTCATCCCAAGTGCTGGCGTAG
TBLR1	L282P Rev	CTACGCCAGCACTTGGGATGAAATTTCCTTTC
TBLR1	A311P Fwd	CTTTCCATTCAGCCCCACCATTGGATGTTGACTG
TBLR1	A311P Rev	CAGTCAACATCCAATGGTGGGGCTGAATGGAAAG
TBLR1	T321S Fwd	GGCAGAGCAACAACAGCTTTGCATCTTGTAG
TBLR1	T321S Rev	CTACAAGATGCAAAGCTGTTGTTGCTCTGCC
TBLR1	D328G Fwd	CATCTTGTAGTACAGGTATGTGCATTCACGTC
TBLR1	D328G Rev	GACGTGAATGCACATACCTGTACTACAAGATG
TBLR1	D328H Fwd	GCATCTTGTAGTACACATATGTGCATTCACG
TBLR1	D328H Rev	CGTGAATGCACATATGTGTACTACAAGATGC
TBLR1	D369E Fwd	CTAGCCTCCTGTTCAGAGGACATGACATTGAAG
TBLR1	D369E Rev	CTTCAATGTCATGTCCTCTGAACAGGAGGCTAG
TBLR1	D370N Fwd	GCCTCCTGTTCAGATAACATGACATTGAAGATC
TBLR1	D370N Rev	GATCTTCAATGTCATGTTATCTGAACAGGAGGC
TBLR1	Y395C Fwd	GCACATAATAAAGAAATTTGTACTATTAAGTGGAGTC
TBLR1	Y395C Rev	GACTCCACTTAATAGTACAAATTTCTTTATTATGTGC
TBLR1	S417R Fwd	CCTTATGCTAGCAAGGGCATCCTTTGATTCTAC
TBLR1	S417R Rev	GTAGAATCAAAGGATGCCCTTGCTAGCATAAGG
TBLR1	H441R Fwd	CATACTTTGACAAAACGTCAAGAGCCCGTGTAC
TBLR1	H441R Rev	GTACACGGGCTCTTGACGTTTTGTCAAAGTATG
TBLR1	P444R Fwd	GACAAAACATCAAGAGCGCGTGTACAGTGTGGC
TBLR1	P444R Rev	GCCACACTGTACACGCGCTCTTGATGTTTTGTC
TBLR1	Y446C Fwd	CATCAAGAGCCCGTGTGCAGTGTGGCTTTTAG
TBLR1	Y446C Rev	CTAAAAGCCACACTGCACACGGGCTCTTGATG
TBLR1	Y446D Fwd	CATCAAGAGCCCGTGGACAGTGTGGCTTTTAG
TBLR1	Y446D Rev	CTAAAAGCCACACTGTCCACGGGCTCTTGATG
TBLR1	S459R Fwd	CAGGTATCTGGCAAGGGGTTCTTTTGACAAG
TBLR1	S459R Rev	CTTGTCAAAAGAACCCCTTGCCAGATACCTG
TBLR1	G460D Fwd	GGTATCTGGCAAGTGATTCTTTTGACAAGTG
TBLR1	G460D Rev	CACTTGTCAAAAGAATCACTTGCCAGATACC
ANKRD11	S2475P Fwd	GTCACCTACACGGGCCCCTACCTCCTGGACG
ANKRD11	S2475P Rev	CGTCCAGGAGGTAGGGGCCCGTGTAGGTGAC
ANKRD11	R2512Q Fwd	GCAGCAGGAGGCCGTCCAGGGAAAGCTGCGTCTAC
ANKRD11	R2512Q Rev	GTAGACGCAGCTTTCCCTGGACGGCCTCCTGCTGC
ANKRD11	E2522K Fwd	CTACAGCACAGCATCAAGCGGGAGAAGCTGATC
ANKRD11	E2522K Rev	GATCAGCTTCTCCCGCTTGATGCTGTGCTGTAG
ANKRD11	R2523W Fwd	CAGCACAGCATCGAGTGGGAGAAGCTGATCG
ANKRD11	R2523W Rev	CGATCAGCTTCTCCCACTCGATGCTGTGCTG
ANKRD11	L2605R Fwd	GCATGAAGACTTGCCGCCTCATGCGGCAGCAG
ANKRD11	L2605R Rev	CTGCTGCCGCATGAGGCGGCAAGTCTTCATGC
ANKRD11	771 Fwd	GACTCAGATCTCGAGCTCAAGACCGGCCCTCAAAATTAGAGAAG
ANKRD11	1762 Fwd	GACTCAGATCTCGAGCTCAAGACAGGTTCTCCGTGGCTTCAAG
ANKRD11	2371 Fwd	GACTCAGATCTCGAGCTCAAGCTAGAGGTTCCGAGGACGATG
ANKRD11	830 Rev	GTTATCTAGATCCGGTGTCATTTGGTGTCTTCATTCTCCAGAAACTG
ANKRD11	1778 Rev	GTTATCTAGATCCGGTGTCAAGCCTGGCTGGCGTTTTCCGAAAG
SETD5	W834C Fwd	CCCATTAAAGAAATGCAAGTCTCGCTATCTG
SETD5	W834C Rev	CAGATAGCGAGACTTGCATTTCTTTAATGGG
SETD5	R837C Fwd	TCCATCAGATAGCAAGACTTCCATTTCTTTAATGGGCTC
SETD5	R837C Rev	GAGCCCATTAAAGAAATGGAAGTCTTGCTATCTGATGGA
SETD5	Y838C Fwd	AAGAAATGGAAGTCTCGCTGTCTGATGGAGCAGAATG
SETD5	Y838C Rev	CATTCTGCTCCATCAGACAGCGAGACTTCCATTTCTT
SETD5	D826N Fwd	CTAGTATCTGCAAAGACAATGCAAACTTGTTGAGCCCATTAAAG
SETD5	D826N Rev	CTTTAATGGGCTCAACAAGTTTGCATTGTCTTTGCAGATACTAG
SETD5	L827F Fwd	AGTATCTGCAAAGACAATGCAGACTTCTTGAGCCCATTAAA
SETD5	L827F Rev	TTTAATGGGCTCAAGAAGTCTGCATTGTCTTTGCAGATACT
SETD5	L827S Fwd	CTGCAAAGACAATGCAGACTCGTTGAGCCCATTAAAGAAAT
SETD5	L827S Rev	ATTTCTTTAATGGGCTCAACGAGTCTGCATTGTCTTTGCAG
SETD5	K835M Fwd	GCCCATTAAAGAAATGGATGTCTCGCTATCTGATGGA
SETD5	K835M Rev	TCCATCAGATAGCGAGACATCCATTTCTTTAATGGGC
SETD5	Q224X	TCAGTTATCTAGATCCGGTGCTAATTAGTGAAAGCTTCTTCATAC
SETD5	E487X	TCAGTTATCTAGATCCGGTGCTATTCTGGATTGTCTACTTCC
SETD5	Q842X	TCAGTTATCTAGATCCGGTGCTACTCCATCAGATAGCG

### Sheet: Sheet3
	Cas9 gRNA sequence(s)	Homology repair template	Strand
SETD5 W834C/+ mouse ES cells	TAGGATCTGTTGCAAATTAG; CTATGAGAACCATTAGCCTG	CGAGCCACCAAAGAACCTGGGAAAGCCACTTTATAGTTATAGGCAGGTCTTGATACACAGATGTGAGCTCACTGTGTAGTCTGAGCTCCCAGGCTTGTGAAACTAACGGGTATCAGGCACCCAAGCACCTCTGTTGACCAACACAGATAATAAAGATAATGATCTTGTATGCTCACTCAAATATGATTGAAGGACTGACTGTGAAAAGAAAGCTGAAGGGATCACGGCAACACTATTACTACTCTGGCAGAACAGGGGCTGCCAAGACAAGAGGCTACAGCCACAGCCCAGTTACTCCAGGCTAATGGTTCTCATAGAGATGAACGAAGACAGTTAAAAACACCTGAAATTATATTATATTTGAAATAAAGAGGTATAAACAGTGATTTTCATATCAGT…	ssDNA
SETD5 W834C/W834C mouse ES cells	TACTGAGCCCATTAAAGAAA	GACTCTTTGAGCCTGAGCTGGGTGGGGGTGGTGTAACTGGAGACAGAGGCTGAAGCAACTTGGTGATATTCTGCTCCATCAGATAGCGAGACTTGCATTTCTTTAATGGGCTCAGTAAGTCTGTGAAACACAAAGCTTTGATGAGAGCTGAATCATATCTTCCTGAAGGCTAGGTAGCAAAGGCACTAACCTCTAATTTG	ssDNA
ANKRD11 yoda/yoda mouse ES cells	CCTGCAGCACAGCATCGAGA; GCCTGCAGCACAGCATCGAG	CTCACAGGACACAATCAGCTTCTCCTGAAGGAGGAGAGGAACAGGTAAGCTTAAGATCCTTGCCAGCATGCCCCCTACCCGAGGCTCCACTTACCCTCTTAATGGAGTGCTGCAGGCGCAGCTTACCCCGCACAGCCTCTTGTTGCTTGAACAGCTCCTTCAGGGGCTCAGCTAGAGAGGGAGGGGGTGCAATCTGCAAA	ssDNA
TBLR1 KO/KO TREX cells	CACCGCAGTGATGAGGTCAACTTCT	N/A	N/A

### Sheet: Sheet4
Protein	Peptide sequence
MeCP2	Biotin-KKAVKESSIRSVHETVLPIKKRKTRETVSIEVKEV
R306C	Biotin-KKAVKESSIRSVHETVLPIKKCKTRETVSIEVKEV
SETD5	Biotin-ENSSSSSICKDNADLLSPLKKWKSRYLME

### Sheet: Sheet5
Tandem integration screen:
Fwd TBLR1	TCCAGGGACACACGAATGAA
Fwd SETD5	GGCAGCAATCTTCCAAGGAG
Fwd ANKRD11	GAGGTCTACAACATGCCCCT
Rev Universal	CACGCCCTCCTACATCGAAG
Genotyping Setd5W834C mice:
Fwd	GCCAGGGTTACACAGCAAAA
Rev1	ACCGCCACCATCCTTAGAAA
Rev2	GCCTCCAGTCTACTCAGTCC
